# Identification of Adomavirus Virion Proteins

**DOI:** 10.1101/341131

**Authors:** Nicole L. Welch, Michael J. Tisza, Gabriel J. Starrett, Anna K. Belford, Diana V. Pastrana, Yuk-Ying S. Pang, John T. Schiller, Ping An, Paul G. Cantalupo, James M. Pipas, Samantha Koda, Kuttichantran Subramaniam, Thomas B. Waltzek, Chao Bian, Qiong Shi, Zhiqiang Ruan, Terry Fei Fan Ng, Christopher B. Buck

## Abstract

Adenoviruses, papillomaviruses, and polyomaviruses are collectively known as small DNA tumor viruses. Although it has long been recognized that small DNA tumor virus oncoproteins and capsid proteins show a variety of structural and functional similarities, it is unclear whether these similarities reflect descent from a common ancestor, convergent evolution, horizontal gene transfer among virus lineages, or acquisition of genes from host cells. Here, we report the discovery of a dozen new members of an emerging virus family, the *Adomaviridae*, that unite a papillomavirus/polyomavirus-like replicase gene with an adenovirus-like virion maturational protease. Adomaviruses were initially discovered in a lethal disease outbreak among endangered Japanese eels. New adomavirus genomes were found in additional commercially important fish species, such as tilapia, as well as in reptiles. The search for adomavirus sequences also revealed an additional candidate virus family, which we refer to as xenomaviruses, in mollusk datasets. Analysis of native adomavirus virions and expression of recombinant proteins showed that the virion structural proteins of adomaviruses are homologous to those of both adenoviruses and another emerging animal virus family called adintoviruses. The results pave the way toward development of vaccines against adomaviruses and suggest a framework that ties small DNA tumor viruses into a shared evolutionary history.

**Author Summary:** In contrast to cellular organisms, viruses do not encode any universally conserved genes. Even within a given family of viruses, the amino acid sequences encoded by homologous genes can diverge to the point of unrecognizability. Although members of an emerging virus family, the *Adomaviridae*, encode replicative DNA helicase proteins that are recognizably similar to those of polyomaviruses and papillomaviruses, the functions of other adomavirus genes have been difficult to identify. Using a combination of laboratory and bioinformatic approaches, we identify the adomavirus virion structural proteins. The results link adomavirus virion protein operons to those of other midsize non-enveloped DNA viruses, including adenoviruses and adintoviruses.
