## Supplementary material for "Identification of Adomavirus Virion Proteins": Fig2Supp1 Accession Numbers

### Sheet: Fig2-FS1
Virus name	Replicase	Animal	Source WGS/TSA Contig	SRA	GenBank
Arowana adomavirus	LT	Scleropages formosus	LGSE01028643 LGSE01029406 LGSE01028176 LGSF01026053 LGSE01031009 LGSF01026037 LGSE01029406 LGSE01030049	Sanger PCR products	MH282863
Barramundi adomavirus	LT	Lates calcarifer	-	SRR3165629 SRR3165631 SRR3165603 SRR3183264	BK011012
Blueface angelfish adomavirus (incomplete)	EO1	Pomacanthus xanthometapon	-	SRR3056100	BK011013
Brook salamander adomavirus (RNA, incomplete)	EO1	Calotriton asper	-	SRR5062019. Many reads have un-trimmed adapter sequence	BK011014
Bueycito anole lizard adomavirus (RNA, incomplete)	EO1	Anolis allogus	-	DRR055052,59,67,68,69,70,71,73,74,91,93,97. Many reads have un-trimmed adapter sequence	BK011015
Carp adomavirus	LT	Cyprinus carpio	-	SRR924332	BK011017
Catfish adomavirus (RNA, incomplete))	LT	Tachysurus fulvidraco	-	SRR1103702	BK011016
Discus adomavirus	EO1	Symphysodon discus	-	-	MF946549
Grenadier adomavirus	Beta	Malacocephalus occidentalis	OMOU01007929	ERR1473866	BK011018
Guitarfish adomavirus	EO1	Rhynchobatus djiddensis	-	-	NC_040625
Havana anole lizard adomavirus (RNA, incomplete)	EO1	Anolis homolechis	-	DRR055052,59,67,68,70,71,73,81,91,93,97. Many reads have un-trimmed adapter sequence	BK011019
Japanese eel adomavirus	Beta	Anguilla japonica	-	-	NC_015123
Leatherback sea turtle adomavirus	EO1	Dermochelys coriacea	VCRE01059133	SRR9074980	BK012039
Marbled eel adomavirus	Beta	Anguilla marmorata	-	-	MF946550
Swordtail adomavirus 1	Beta	Xiphophorus birchmanni	-	SRX3647870. _2 and _3 are paired, _1 and _4 are indexes. SRR6514278_1 (unpaired) contains a related Adoma strain with insufficient depth to assemble a complete genome	BK011020
Swordtail adomavirus 2	EO1	Xiphophorus birchmanni x Xiphophorus malinche hybrid	-	SRR6514278. pairing is defective - analyzed as single reads	BK011021
Tilapia adomavirus 1	Beta	Oreochromis niloticus	-	DRR084065-8 DRR084079 DRR084088 DRR084090 DRR084092	BK010891
Tilapia adomavirus 2	EO1	Oreochromis niloticus & Oreochromis mossambicus	-	DRR084096. DRR084053 DRR084054 and others have closely related Adoma strains	BK010892
Manila clam xenomavirus	E1-like	Ruditapes philippinarum	QUSP01006037	SRR7716286	BK012040
Disk abalone xenoma-like sequence (RNA, incomplete)	indeterminate	Haliotis discus	GEDJ01007970	SRR2912835. Insufficient coverage to support GenBank deposit. Annotated nucleotide map is provided in Figure 2 Figure supplement 3.	-
Pink abalone xenomavirus (incomplete)	E1-like	Haliotis corrugata	-	SRR7958748. Sequence not detected in SRR7958748 or other PRJNA434455 datasets. Insufficient coverage to support GenBank deposit. Annotated nucleotide map is provided in Figure 2 Figure supplement 3.	-
Varicolored abalone xenomavirus	LT-like	Haliotis diversicolor	-	SRR5986943. Identical sequence in SRR5986942 but not in SRR5986944	BK012041
