## Supplementary material for "Identification of Adomavirus Virion Proteins": Fig2Supp5 Adoma splicing

### Sheet: Supp Table 2
Protein	Intron	Depth	ORF start (ATG)
tripartite leader	378-732
tripartite leader	378-745
tripartite leader	795-993
^LO1	795-1518		1553
LO7	795-6800		6802
^LO1	1024-1518	262	1553
LO4	1024-4077	1659	4079
^LO4	1024-4168	185	4256
LO5	1024-4963	155	4967
LO6	1024-5759	974	5803
LO7	1024-6800	760	6802
^LO7	1024-6886	232	7171
LO1	1038-1432	145	1469
^LO1	1038-1482	12753	1553
^LO1	1038-1518	133057	1553
^LO1	1038-1525	12020	1553
^LO1	1038-1541	7085	1553
^LO2-3	1038-2357	473	2362
LO4	1038-4077	435	4079
LO4+	1038-4672	395	none
LO5	1038-4940	163	4967
LO5	1038-4963	2007	4967
LO6	1038-5759	408	5803
LO7	1038-6800	470	6802
LO8	1038-8149	114	8406
LO8	1038-8401	131	8406
EO2-4	1038-9241	553	9242
^LO1	1433-1518		1553
LO7	1548-6800		6802
LO7	1740-6800		6802
EO2-4	1740-9241		9242
LO7	3760-6800		6802
unknown	4566-3709
LO4^, LO6	4593-5759		4079, 5803
LO4^^, LO7	4593-6800		4079, 6802
LO7	4764-6800		6802
LO7	5796-6800		6802
LO7	6308-6800		6802
LO6^, LO8	6765-8401		5803, 8406
EO*	9371-11316*		9242
LO7	9371-6800		6802
EO^	11526-13075		9242
LT^	15861-14070		16930
unknown	43-16755
*Minor-class (U12) intron
