## Supplementary material for "Identification of Adomavirus Virion Proteins": Fig6Supp1 Mass Spec PTMs

### Sheet: Supp Table 3
Marbled Eel Adomavirus ORF	Predicted Modifications
LO4	N-terminal Acetylation Positions 2, 108, 132, 199, 210
	Oxidation at Methionine 1 Position 60
LO5	Deamidated Asparagine 12 Position 40
	N-terminal Acetylation Position 76
	Deamidated Asparagine 1 Position 76
	Oxidation Methionine 5 Position 170
LO7	N-terminal Acetylation Positions 239, 260, 308, 419, 458, 492
	Oxidation at Methionine 5 Position 255
	Oxidation at Methionine 3 Position 257
	Oxidation at Methionine 6 Position 271
	Oxidation at Methionine 8 Position 419
	N-terminal Glutamic Acid to Pyroglutamic Acid Position 458
	N-terminal Glutamine to Pyroglutamine Position 492
Supplemental Table 3: Predicted protein modifications in marbled eel adomavirus LO4, LO5, and LO7. Protein gel bands from virions purified and precipitated from marbled eel adomavirus infected EK-1 cells were subject to mass spectrometry. Proteins were first identified using Thermo Proteome Discoverer 2.2. Then the raw mass spectral data from the gel bands containing LO4, LO5, and LO7 peptides we…
